# Complexity of Genomic Epidemiology of Carbapenem-Resistant *Klebsiella pneumoniae* Isolates in Colombia Urges the Reinforcement of Whole Genome Sequencing-Based Surveillance Programs

**DOI:** 10.1101/2021.06.21.449250

**Authors:** Sandra Yamile Saavedra, Johan Fabian Bernal, Efraín Montilla-Escudero, Stefany Alejandra Arévalo, Diego Andrés Prada, María Fernanda Valencia, Jaime Enrique Moreno, Andrea Melissa Hidalgo, Monica Abrudan, Silvia Argimón, Mihir Kekre, Anthony Underwood, David M Aanensen, Carolina Duarte, Pilar Donado-Godoy, the NIHR Global Health Research Unit on Genomic Surveillance of Antimicrobial Resistance

## Abstract

**Background:** Carbapenem-resistant *Klebsiella pneumoniae* (CRKP) is an emerging public health problem. This study explores the specifics of CRKP epidemiology in Colombia based on whole genome sequencing (WGS) of the National Reference Laboratory at Instituto Nacional de Salud (INS)’s 2013-2017 sample collection.

**Methods:** A total of 425 CRKP isolates from 21 departments were analyzed by HiSeq-X10^®^Illumina high-throughput sequencing. Bioinformatic analysis was performed, primarily using the pipelines developed collaboratively by the National Institute for Health Research Global Health Research Unit (GHRU) on Genomic Surveillance of AMR, and AGROSAVIA.

**Results:** Of the 425 CRKP isolates, 91.5% were carbapenemase-producing strains. The data support a recent expansion and the endemicity of CRKP in Colombia with the circulation of 7 high-risk clones, the most frequent being CG258 (48.39% of isolates). We identified genes encoding carbapenemases *bla*_KPC-3_, *bla*_KPC-2_, *bla*_NDM-1_, *bla*_NDM-9_, *bla*_VIM-2_, *bla*_VIM-4_, and *bla*_VIM-24_, and various mobile genetic elements (MGE). The virulence of CRKP isolates was low, but colibactin (*clb3*) was present in 25.2% of isolates, and a hypervirulent CRKP clone (CG380) was reported for the first time in Colombia. ST258, ST512, and ST4851 were characterized by low levels of diversity in the core genome (ANI> 99.9%).

**Conclusions:** The study outlines complex CRKP epidemiology in Colombia. CG258 expanded clonally and carries specific carbapenemases in specific MGEs, while the other high-risk clones (CG147, CG307, and CG152) present a more diverse complement of carbapenemases. The specifics of the Colombian situation stress the importance of WGS-based surveillance to monitor evolutionary trends of STs, MGE, and resistance and virulence genes.

**summary:** In Colombia, the dissemination of carbapenemases in carbapenem-resistant *Klebsiella pneumoniae* is attributed to horizontal gene transfer and successful circulation of CG258, and, to a lesser extent, other clones such as ST307, ST147, and ST152.
