## Supplementary material for "Complexity of Genomic Epidemiology of Carbapenem-Resistant *Klebsiella pneumoniae* Isolates in Colombia Urges the Reinforcement of Whole Genome Sequencing-Based Surveillance Programs": Table S3 Correlation CG, ST, Department, Mechanism resistance to carbapenem, K - locus, wzi, O-locus, virulence factor in the Clonal Group

### Sheet: clonal Groups and singletons
Table S3 Correlation CG, ST, Department, Mechanism resistance to carbapenem, K - locus, wzi, O-locus, virulence factor in the Clonal Group and singletons
CG (n)	ST (n)	Department	Mechanisms of resistance to carbapenems (n)	Tnp	K-locus (n)	wzi (n)	O-locus (n)	Virulence factor
								Yersiniabactin (n)	Colibactin (n)	Aerobactin (n)	Salmochelin (n)	rmpA2 (n)
CG258 (n=208)	258 (n=107)	Antioquia (n=19), Bogotá (n=2), Boyacá (n=4), Caldas (n=2), Casanare (n=1), Cauca (n=3), Cundinamarca (n=7), Meta (n=2), Nariño (n=7), Norte de Santander (n=9), Quindio (n=3), Risaralda (n=4), Santander (n=18), Valle del Cauca (n=22)	KPC-3 (n=103)	(Tn4401b =84)	KL107 (n=103)	wzi- (n=1)	OL102 (n=1)	ybt17; ICEKp10 (n=1)	clb 3 (n=103)	-	-	-
				(unknown =19)		wzi154 (n=102)	OL102 (n=9)	ybt- (n=1)
								ybt17; ICEKp10 (n=8)
							O2v2 (n=93)	ybt17; ICEKp10 (n=92)
		Huila (n=1), Nariño (n=1), Valle del Cauca (n=1)	KPC-2 (n=3)	(Tn4401a =1)	KL107 (n=2)	wzi154 (n=1);	O2v2 (n=1)	ybt17; ICEKp10 (n=2)	clb 3 (n=2)
				(Tn4401b =1)
				(unknown =1)		wzi- (n=1)	OL102 (n=1)
					KL74 (n=1)	wzi174 (n=1)	O3b (n=1)	ybt10; ICEKp4 (n=1)	-
		Santander (n=1)	KPC-3 + NDM-1 (n=1)	(Tn4401b and Tn552_like=1)	KL107 (n=1)	wzi154 (n=1)	O2v2 (n=1)	ybt17; ICEKp10 (n=1)	clb 3 (n=1)
	11 (n=61)	Caldas (n=2), Cauca (n=1), Norte de Santander (n=5), Risaralda (n=1), Santander (n=14)	KPC-3 (n=23)	(Tn4401a =2)	KL105 (n=21)	wzi75 (n=21)	O2v2 (n=21)	ybt10; ICEKp4 (n=23)	-	-	-	-
				(Tn4401b =1)	KL105 (n=1)	wzi-(n=1)	O2v2 (n=1)
				(unknown =20)	KL107 (n=1)	wzi75 (n=1)	O2v2 (n=1)
		Antioquia (n=5), Huila (n=1), Risaralda (n=9), Santander (n=2)	NDM-1 (n=17)	(Tn552_like=17)	KL105 (n=13)	wzi75 (n=13)	O2v2 (n=13)	ybt10; ICEKp4 (n=16)	-
					KL74 (n=2)	wzi174 (n=2)	O3b (n=2)
					KL2 (n=1)	wzi2 (n=1)	O2v1 (n=1)
					KL123 (n=1)	wzi- (n=1)	O3b (n=1)	-
		Antioquia (n=2), Bolivar (n=1), Huila (n=3), Nariño (n=2), Risaralda (n=1), Santander (n=2)	KPC-2 (n=11)	(Tn4401a =2)	KL105 (n=8)	wzi75 (n=8)	O2v2 (n=8)	ybt10; ICEKp4 (n=8)	-
				(Tn4401b =9)	KL10 (n=3)	wzi100 (n=3)	O3/O3a (n=3)	-
		Antioquia (n=1), Nariño (n=1), Santander (n=2)	No carbapenemase (n=4)	-	KL105 (n=4)	wzi75 (n=4)	O2v2 (n=4)	ybt10; ICEKp4 (n=4)	-
		Huila (n=2)	KPC-2 + NDM-1 (n=2)	(unknown Tn552_like=2)	KL123 (n=1)	wzi- (n=2)	O3b (n=2)	-	-
		Antioquia (n=1), Bogotá (n=2)	VIM-4 (n=3)	-	KL105 (n=3)	wzi75 (n=3)	O2v2 (n=3)	ybt10; ICEKp4 (n=3)	-
		Santander (n=1)	VIM-24 (n=1)	-	KL105 (n=1)	wzi75 (n=1)	O2v2 (n=1)	ybt10; ICEKp4 (n=1)	-
	512 (n=32)	Antioquia (n=26), Cordoba (n=3), Cundinamarca (n=1), Norte de Santander (n=1), Valle del Cauca (n=1)	KPC-3 (n=32)	(Tn4401a =32)	KL107 (n=32)	wzi154 (n=32)	O2v2 (n=32)	-	-	-	-	-
	340 (n=4)	Cesar (n=1)	VIM-2 (n=1)	-	KL15 (n=4)	wzi50 (n=4)	O4 (n=4)	-	-	-	-	-
		Antioquia (n=1)	VIM-4 (n=1)	-
		Bolivar (n=1)	KPC-2 + NDM-1 (n=1)	(unknown Tn552_like=1)
		Huila (n=1)	No carbapenemase (n=1)	-
	4851 (n=2)	Cauca (n=2)	KPC-3 (n=2)	(unknown =2)	KL107 (n=2)	wzi154 (n=2)	O2v2 (n=2)	ybt17; ICEKp10 (n=2)	clb 3 (n=2)	-	-	-
	833 (n=1)	Santander (n=1)	VIM-2 (n=1)	-	KL81 (n=1)	wzi81 (n=1)	OL101 (n=1)	-	-	-	-	-
	1519 (n=1)	Antioquia (n=1)	KPC-3 (n=1)	(Tn4401a =1)	KL107 (n=1)	wzi154 (n=1)	O2v2 (n=1)	-	-	-	-	-
CG147 (n=23)	ST147 (n=14)	Boyacá (n=2), Casanare (n=1), Cauca (n=1) Santander (n=2)	KPC-2 (n=6)	(Tn4401b =5)	KL81 (n=1)	wzi81 (n=1)	OL101 (n=1)	-	-	-	-	-
				(unknown =1)	KL64 (n=5)	wzi64 (n=5)	O2v1 (n=5)
		Norte de Santander (n=1), Santander (n=3)	VIM-2 (n=4)	-	KL64 (n=8)	wzi64 (n=8)	O2v1 (n=8)
		Antioquia (n=1),Atlántico (n=1), Sucre (n=1)	No carbapenemase (n=3)	-
		Antioquia (n=1)	VIM-4 (n=1)	-
	ST392 (n=6)	Bogotá (n=1), Meta (n=1)	KPC-2 (n=2)	(unknown =2)	KL27 (n=6)	wzi187 (n=6)	O4 (n=6)	ybt13; ICEKp2 (n=2)	-	-	-	-
		Cauca (n=1), Norte de Santander (n=1)	NDM-1 (n=2)	(Tn552_like=2)				-
		Antioquia (n=1), Nariño (n=1)	KPC-2 + NDM-1 (n=2)	(Tn4401b Tn552_like=1) (unknown Tn552_like=1)
	ST273 (n=3)	Norte de Santander (n=2)	NDM-1 (n=2)	(Tn552_like=2)	KL74 (n=3)	wzi174 (n=3)	O3b (n=3)	-	-	-	-	-
		Atlántico (n=1)	VIM-2 (n=1)	-
CG152 (n=23)	ST152 (n=23)	Atlántico (n=1), Bogotá (n=2), Caldas (n=1), Santander (n=14)	NDM-1 (n=18)	(Tn552_like=18)	KL149 (n=23)	wzi110 (n=23)	OL102 (n=1)	ybt10; ICEKp4 (n=18)	-	-	-	-
							04 (n=17))
		Santander (n=3)	NDM-9 (n=3)	(Tn552_like=3)			O4 (n=3)	ybt10; ICEKp4 (n=3)
		Santander (n=1)	KPC-3 + NDM-1 (n=1)	(unknown Tn552_like=1)			O4 (n=1)	ybt10; ICEKp4 (n=1)
		Bolivar (n=1)	KPC-2 (n=1)	(unknown =1)			O4 (n=1)	-
CG14/15 (n=22)	ST15 (n=14)	Antioquia (n=1), Nariño (n=3), Valle del Cauca (n=3)	KPC-2 (n=7)	(Tn4401_truncC =5) (Tn4401b =1) (unknown =1)	KL24 (n=5)	wzi24 (n=5)	O1v1 (n=7)	-	-	-	-	-
					KL110 (n=1)	wzi89 (n=1)
					KL48 (n=1)	wzi151 (n=1)
		Boyacá (n=1), Santander (n=3)	VIM-2 (n=4)	-	KL24 (n=2)	wzi24 (n=2)	O1v1 (n=4)	-	-	-	-	-
					KL110 (n=2)	wzi89 (n=2)
		Antioquia (n=2)	NDM-1 (n=2)	(Tn552_like=2)	KL24 (n=2)	wzi24 (n=2)	O1v1 (n=1)	ybt10; ICEKp4 (n=1)	-	-	-	-
							O1/O2v1 (n=1)	-
		Antioquia (n=1)	No carbapenemase (n=1)	-	KL110 (n=1)	wzi89 (n=1)	O1v1 (n=1)	-	-	-	-	-
	ST14 (n=6)	Antioquia (n=1),Santander (n=1), Valle del Cauca (n=3)	KPC-2 (n=4)	(Tn4401b =2) (unknown =2)	KL2 (n=2)	wzi2 (n=2)	O1v1 (n=2)	ybt10; ICEKp4 (n=1)	-	-	-	-
								-
					KL16 (n=2)	WZI16 (n=2)	O1v1 (n=1)	-	-	-	-	-
							O1/02v1 (n=1)					-
		Antioquia (n=2)	No carbapenemase (n=2)	-	KL2 (n=2)	wzi2 (n=2)	O1v1 (n=2)	ybt10; ICEKp4 (n=1)	-	-	-	-
								-
	ST4839 (n=1)	Santander (n=1)	KPC-3 (n=1)	(unknown =1)	KL149 (n=1)	wzi452 (n=1)	O1v2 (n=1)	-	-	-	-	-
	ST4986 (n=1)	Norte de Santander (n=1)	No carbapenemase (n=1)	-	KL24 (n=1)	wzi24 (n=1)	O1v1 (n=1)	-	-	-	-	-
CG307 (n=16)	ST307 (n=16)	Antioquia (n=5), Caldas (n=1), Risaralada (n=1), Santander (n=1), Valle del Cauca (n=2)	KPC-2 (n=10)	(Tn4401b =5) (unknown =5)	KL102 (n=16)	wzi173 (n=16)	O2v2 (n=16)	-	-	-	-	-
		Antioquia (n=1), Norte de Santander (n=1), Santander (n=1), Valle del Cauca (n=1)	NDM-1 (n=4)	(Tn552_like=4)
		Antioquia (n=1)	VIM-4 (n=1)	-
		Antioquia (n=1)	No carbapenemase (n=1)	-
CG17/20 (n=12)	ST17 (n=4)	Boyacá (n=1), Huila (n=1), Sanander (n=1), Valle del Cauca (n=1)	KPC-2 (n=4)	(Tn4401b =2) (unknown =2)	KL25 (n=4)	wzi141 (n=4)	O5 (n=4)	-	-	-	-	-
	ST560 (n=4)	Casanare (n=2), Cundinamarca (n=1), Santander (n=1)	KPC-2 (n=4)	(unknown =4)	KL9 (n=4)	wzi9 (n=4)	O2v2 (n=4)	ybt13; ICEKp2 (n=4)	-	-	-	-
	ST20 (n=1)	Valle del Cauca (n=1)	KPC-2 (n=1)	(unknown =1)	KL38 (n=1)	wzi38 (n=1)	O1v1 (n=1)	-	-	-	-	-
	ST520 (n=1)	Santander (n=1)	KPC-2 (n=1)	(unknown =1)	KL2 (n=1)	wzi114 (n=1)	O1v2 (n=1)	-	-	-	-	-
	ST1373 (n=1)	Santander (n=1)	No carbapenemase (n=1)	-	KL38 (n=1)	wzi96 (n=1)	O3b (n=1)	ybt8; ICEKp9 (n=1)	-	-	-	-
	ST1440 (n=1)	Bolivar (n=1)	KPC-2 (n=1)	(Tn4401b =1)	KL19 (n=1)	wzi19 (n=1)	O2v2 (n=1)	-	-	-	-	-
CG13 (n=9)	ST13 (n=9)	Boyacá (n=1), Meta (n=3), Norte de Santander (n=1), Santander (n=1) Valle del Cauca (n=2)	KPC-2 (n=8)	(Tn4401b =1) (unknown =7)	KL3 (n=8)	wzi40 (n=8)	01v2 (n=8)	-	-	-	-	-
								ybt unknown (n=1)
		Cundinamarca (n=1)	KPC-2 (n=1)	(Tn4401b =1)
					KL30 (n=1)	wzi274 (n=1)	O1v1 (n=1)	-	-	-	-	-
CG25 (n=8)	ST25 (n=8)	Antioquia (n=1), Nariño (n=1) Valle del Cauca (n=1)	KPC-2 (n=3)	(Tn4401a =1) (Tn4401b =1) (unknown =1)	KL2 (n=8)	wzi72 (n=8)	01v2 (n=8)	ybt14; ICEKp5 (n=3)	-	-	-	-
		Cundinamarca (n=2)	KPC-3 (n=2)	(Tn4401b =2)				-
		Atlántico (n=2)	KPC2 + NDM-1 (n=2)	(unknown Tn552_like=2)
		Antioquia (n=1)	No carbapenemase (n=1)	-
CG70 (n=8)	ST70 (n=8)	Nariño (n=4), Santander (n=1)	No carbapenemase (n=5)	-	KL136 (n=7)	wzi123 (n=7)	O1v2 (n=7)	ybt8; ICEKp9 (n=7)	-	-	-	-
		Santander (n=2)	VIM-2 (n=2)	-
		Valle del Cauca (n=1)	KPC-2 (n=1)	(unknown =1)	KL122(n=1)	wzi162 (n=1)	O1v2 (n=1)	-	-	-	-	-
CG39 (n=6)	ST39 (n=6)	Antioquia (n=5)	KPC-2 (n=5)	(Tn4401a =5)	KL149 (n=6)	wzi452 (n=6)	O1/O2v2 (n=1)	-	-	-	-	-
							O1v2 (n=5)
		Antioquia (n=1)	No carbapenemase (n=1)	-
CG45 (n=6)	ST45 (n=6)	Antioquia (n=1), Valle del Cauca (n=3)	NDM-1 (n=4)	(Tn552_like=4)	KL24 (n=4)	wzi101 (n=4)	O2v1 (n=4)	ybt10; ICEKp4 (n=6)	-	-	-	-
		Caldas (n=2)	KPC-3 (n=2)	(Tn4401a =2)	KL127 (n=2)	wzi202 (n=2)	OL101 (n=2)
CG76 (n=6)	ST76 (n=6)	Antioquia (n=1), Caqueta (n=1), Valle del Cauca (n=3)	KPC-2 (n=5)	(Tn4401a =1) (Tn4401b =4)	KL21 (n=2)	wzi262 (n=2)	O3/O3a (n=6)	-	-	-	-	-
					KL10 (n=3)	wzi100 (n=3)
		Antioquia (n=1)	KPC2 + NDM-1 (n=1)	(Tn4401a Tn552_like=1)	KL10 (n=1)	wzi100 (n=1)
CG35 (n=5)	ST35 (n=2)	Antioquia (n=1)	KPC-2 (n=1)	(Tn4401b =1)	KL110 (n=2)	wzi199 (n=2)	O1v1 (n=2)	-	-	-	-	-
		Antioquia (n=1)	No carbapenemase (n=1)	-				ybt unknown (n=1)
	ST4110 (n=2)	Huila	KPC-2 (n=2)	(Tn4401_truncC =2)	KL3 (n=2)	wzi40 (n=2)	O1v1 (n=2)	-	-	iuc 3 (n=2)	-	-
	ST694 (n=1)	Norte de Santander (n=1)	KPC-2 (n=1)	(Tn4401b =1)	KL103 (n=1)	wzi105 (n=1)	O1v1 (n=1)	-	-	-	-	-
CG111 (n=5)	ST111 (n=4)	Nariño (n=1), Norte de Santander (n=1)	NDM-1 (n=2)		KL45 (n=2)	wzi45 (n=2)	O1v2 (n=2)	ybt 14; ICEKp5 (n=2)	-	-	-	-
		Risaralda (n=1), Santander (n=1)	KPC-2 (n=2)	(Tn4401b =1) (unknown =1)	KL45 (n=1)	wzi45 (n=1)	O1v2 (n=1)	ybt 14; ICEKp5 (n=1)	-	-	-	-
					KL63 (n=1)	wzi63 (n=1)	O1v2 (n=1)	-
	ST567 (n=1)	Santander (n=1)	KPC-2 (n=1)	(unknown =1)	KL63 (n=1)	wzi63 (n=1)	O1v2 (n=1)	-	-	-	-	-
CG29 (n=4)	ST1271 (n=3)	Atlántico (n=1), Bolivar (n=2)	KPC-2 (n=3)	(Tn4401b =3)	KL19 (n=3)	wzi84 (n=3)	O1v2 (n=3)	-	-	-	-	-
	ST29 (n=1)	Valle del Cauca (n=1)	No carbapenemase (n=1)	-	KL54 (n=1)	wzi115 (n=1)	O1v2 (n=1)	-	-	-	-	-
CG107 (n=4)	ST219 (n=3)	Cauca (n=1), Nariño (n=1)	NDM-1 (n=2)	(Tn552_like=2)	KL114 (n=3)	wzi177 (n=3)	O1v1 (n=3)	-	-	-	-	-
		Atlántico (n=1)	KPC-2 + NDM-1 (n=1)	(unknown Tn552_like=1)
	ST107 (n=1)	Valle del Cauca (n=1)	NDM-1 (n=1)	(Tn552_like=1)	KL47 (n=1)	wzi682 (n=1)	O1v1 (n=1)	-	-	-	-	-
CG629 (n=4)	ST629 (n=4)	Santander (n=1), Valle del Cauca (n=2)	KPC-2 (n=3)	(Tn4401b =1) (unknown =2)	KL10 (n=4)	wzi485 (n=4)	O3/O3a (n=4)	-	-	-	-	-
		Antioquia (n=1)	No carbapenemase (n=1)	-
CG12 (n=3)	ST12 (n=3)	Antioquia (n=1), Cauca (n=1), Nariño (n=1)	KPC-2 (n=3)	(Tn4401b =1)	KL157 (n=1)	wzi88 (n=1)	O2v1 (n=1)	-	-	-	-	-
				(unknown =2)	KL35 (n=2)	wzi466 (n=2)	O3/O3a (n=2)
CG1352 (n=3)	ST1303 (n=2)	Santander (n=1)	KPC-2 (n=1)	(unknown =1)	KL58 (n=2)	wzi130 (n=2)	O1v2 (n=2)	-	-	-	-	-
		Bogotá (n=1)	NDM-1 (n=1)	(Tn552_like=1)
	ST1886 (n=1)	Antioquia (n=1)	KPC-2 (n=1)		KL58 (n=1)	wzi130 (n=1)	O1v2 (n=1)	-	-	-	-	-
CG36 (n=3)	ST36 (n=2)	Boyacá (n=1), Valle del Cauca (n=1)	KPC-2 (n=2)	(unknown =2)	KL27 (n=2)	wzi27 (n=2)	O2v2 (n=2)	ybt 5; ICEKp6 (n=1)	-	-	-	-
								ybt 14; ICEKp5 (n=1)	-	-	-	-
	ST2599 (n=1)	Valle del Cauca (n=1)	KPC-2 (n=1)	(Tn4401b =1)	KL27 (n=1)	wzi27 (n=1)	O2v2 (n=1)	-	-	-	-	-
CG37(n=3)	ST1198 (n=2)	Antioquia (n=1)	KPC-2 (n=1)	(Tn4401b =1)	KL24 (n=2)	wzi101 (n=2)	O2v1 (n=2)	-	-	-	-	-
		Antioquia (n=1)	No carbapenemase (n=1)	-
	ST37 (n=1)	Valle del Cauca (n=1)	No carbapenemase (n=1)	-	KL11 (n=1)	wzi685 (n=1)	O3b (n=1)	-	-	-	-	-
CG23 (n=3)	ST23 (n=1)	Antioquia (n=1)	KPC-2 (n=1)	(Tn4401b =1)	KL1 (n=1)	wzi1 (n=1)	O1v2 (n=1)	ybt 1; ICEKp10 (n=1)	-	-	-	-
	ST161 (n=1)	Antioquia (n=1)	KPC-2 (n=1)	(Tn4401b =1)	KL22 (n=1)	wzi385 (n=1)	O3/O3a (n=1)	-	-	-	-	-
	ST846 (n=1)	Bogotá (n=1)	KPC-2 (n=1)	-	KL110 (n=1)	wzi603 (n=1)	O3b (n=1)	ybt unknown (n=1)	-	-	-	-
CG65 (n=3)	ST280 (n=2)	Antioquia (n=1)	No carbapenemase (n=1)	-	KL23 (n=2)	wzi82 (n=2)	O2v2 (n=2)	-	-	-	-	-
		Santander (n=1)	NDM-1 (n=1)	(Tn552_like=1)
	ST4852 (n=1)	Antioquia (n=1)	KPC-2 (n=1)	(Tn4401b =1)	KL130 (n=1)	wzi362 (n=1)	O1v2 (n=1)	-	-	-	-	-
CG292 (n=3)	ST4841 (n=2)	Santander (n=2)	No carbapenemase (n=2)	-	KL38 (n=2)	wzi473 (n=2)	O12 (n=2)	-	-	-	-	-
	ST140 (n=1)	Bolivar (n=1)	KPC-2 (n=1)	(Tn4401b =1)	KL55 (n=1)	wzi306 (n=1)	O1v2 (n=1)	-	-	-	-	-
CG163 (n=2)	ST327 (n=1)	Cundinamarca (n=1)	NDM-1 (n=1)	(Tn552_like=1)	KL39 (n=1)	wzi39 (n=1)	O1v1 (n=1)	ybt unknown (n=1)	-	iuc 3 (n=1)	-	-
	ST4840 (n=1)	Huila (n=1)	NDM-1 (n=1)	(Tn552_like=1)	KL15 (n=1)	wzi50 (n=1)	O4 (n=1)	-	-	-	-	-
CG34 (n=2)	ST34 (n=2)	Boyacá (n=1), Risaralda (n=1)	KPC-2 (n=2)	(unknown =2)	KL22 (n=1)	wzi37 (n=1)	O2v1 (n=1)	-	-	-	-	-
					KL136 (n=1)	wzi123 (n=1)	O2v2 (n=1)
CG515 (n=2)	ST342 (n=2)	Boyacá (n=1), Meta (n=1)	KPC-2 (n=2)	(Tn4401b =1)	KL30 (n=2)	wzi276 (n=2)	O1v2 (n=2)	ybt 10; ICEKp4 (n=1)	-	-	-	-
				(unknown =1)				-	-	-	-	-
CG1968 (n=2)	ST3403 (n=2)	Meta (n=2)	KPC-2 (n=2)	(unknown =2)	KL43 (n=2)	wzi547 (n=2)	O1v1 (n=2)	ybt 9; ICEKp3 (n=2)	-	-	-	-
CG3597 (n=1)	ST4987 (n=1)	Caldas (n=1)	No carbapenemase (n=1)	-	KL30 (n=1)	wzi275 (n=1)	O1v2 (n=1)	-	-	-	-	-
CG1 (n=1)	ST151 (n=1)	Caldas (n=1)	KPC-2 (n=1)	#ERROR!	KL30 (n=1)	wzi2 (n=1)	O1v2 (n=1)	ybt 10; ICEKp4 (n=1)	-	-	-	-
CG101 (n=1)	ST101 (n=1)	Antioquia (n=1)	KPC-2 (n=1)	#ERROR!	KL106 (n=1)	wzi703 (n=1)	O1v2 (n=1)	-	-	-	-	-
CG113 (n=1)	ST113 (n=1)	Santander (n=1)	KPC-2 (n=1)	(unknown =1)	KL114 (n=1)	wzi355 (n=1)	O3/O3a (n=1)	-	-	-	-	-
CG16 (n=1)	ST294 (n=1)	Risaralda (n=1)	KPC-2 (n=1)	(Tn4401b =1)	KL30 (n=1)	wzi274 (n=1)	O1v1 (n=1)	-	-	-	-	-
CG281 (n=1)	ST281 (n=1)	Antioquia (n=1)	KPC-2 (n=1)	(Tn4401b =1)	KL64 (n=1)	wzi329 (n=1)	O1v1 (n=1)	-	-	-	-	-
CG380 (n=1)	ST380 (n=1)	Antioquia (n=1)	KPC-2 (n=1)	(Tn4401b =1)	KL2 (n=1)	wzi203 (n=1)	O1v1 (n=1)	ybt 16; ICEKp12 (n=1)	-	iuc 2 (n=1)	iro 2 (n=1)	rmpA_3(KpVP-2) (n=1)
CG405 (n=1)	ST405 (n=1)	Bolivar (n=1)	No carbapenemase (n=1)	-	KL151 (n=1)	wzi424 (n=1)	O4 (n=1)	ybt unknown (n=1)	-	-	-	-
CG412 (n=1)	ST4838 (n=1)	Antioquia (n=1)	KPC-3 (n=1)	(Tn4401b =1)	KL14 (n=1)	wzi114 (n=1)	O3b (n=1)	-	-	-	-	-
CG461 (n=1)	ST3660 (n=1)	Bogotá (n=1)	KPC-3 + VIM-24 (n=1)	(Tn4401b =1)	KL25 (n=1)	wzi133 (n=1)	O1v1 (n=1)	-	-	-	-	-
CG815 (n=1)	ST8 (n=1)	Bogotá (n=1)	KPC-2 (n=1)	(Tn4401b =1)	KL3 (n=1)	wzi59 (n=1)	O1v2 (n=1)	-	-	-	-	-
CG915 (n=1)	ST4985 (n=1)	Antioquia (n=1)	KPC-2 (n=1)	(Tn4401b =1)	KL107 (n=1)	wzi501 (n=1)	OL102 (n=1)	-	-	-	-	-
CG2163 (n=1)	ST4984 (n=1)	Antioquia (n=1)	No carbapenemase (n=1)	-	KL107 (n=1)	wzi501 (n=1)	O4 (n=1)	-	-	-	-	-
CG2640 (n=1)	ST2053 (n=1)	Atlántico (n=1)	KPC-2 (n=1)	(Tn4401b =1)	KL33 (n=1)	-	O3b (n=1)	-	-	-	-	-
NA	ST40 (n=5)	Santander (n=1), Valle del Cauca (n=1)	KPC-2 (n=2)	(unknown =2)	KL155 (n=5)	wzi173 (n=5)	OL101 (n=5)	-	-	-	-	-
		Atlántico (n=1), Santander (n=1)	No carbapenemase (n=2)	-
		Valle del Cauca (n=1)	NDM-1 (n=1)	(Tn552_like=1)
	ST1165 (n=1)	Santander (n=1)	KPC-2 (n=1)	(unknown =1)	KL45 (n=1)	wzi286 (n=1)	O2v2 (n=1)	-	-	-	-	-
	ST129 (n=1)	Valle del Cauca (n=1)	KPC-2 (n=1)	(unknown =1)	KL108 (n=1)	wzi105 (n=1)	O1v2 (n=1)	-	-	-	-	-
	ST1758 (n=1)	Santander (n=1)	No carbapenemase (n=1)	-	KL27 (n=1)	wzi187 (n=1)	O4 (n=1)	-	-	-	-	-
	ST2833 (n=1)	Casanare (n=1)	KPC-2 (n=1)	(unknown =1)	KL151 (n=1)	wzi143 (n=1)	O4 (n=1)	-	-	-	-	-
	ST300 (n=1)	Antioquia (n=1)	No carbapenemase (n=1)	-	KL18 (n=1)	wzi81 (n=1)	O1v2 (n=1)	-	-	-	-	-
	ST348 (n=1)	Antioquia (n=1)	KPC-2 (n=1)	(Tn4401b =1)	KL62 (n=1)	wzi94 (n=1)	O1v1 (n=1)	-	-	-	-	-
	ST525 (n=1)	Antioquia (n=1)	NDM-1 (n=1)	(Tn552_like=1)	KL45 (n=1)	wzi45 (n=1)	O1v2 (n=1)	-	-	-	-	-
	ST789 (n=1)	Antioquia (n=1)	KPC-2 (n=1)	(Tn4401b =1)	KL18 (n=1)	wzi18 (n=1)	O1v1 (n=1)	-	-	-	-	-
